# DNA damage drives a unique, Alzheimer’s disease-relevant senescent state in neurons

**DOI:** 10.64898/2026.04.02.716205

**Authors:** Jun-Wei B. Hughes, Anja Sandholm, Duncan Croll, Fiona Senchyna, Kevin Schneider, Rachel Butterfield, Tyne L M McHugh, Ian Brown, Hideto Deguchi, Tyler A. U. Hilsabeck, Sally Mak, Kenneth A. Wilson, Hayk Davtyan, Mathew Blurton-Jones, Joseph Herdy, Ryo Higuchi-Sanabria, Fred H. Gage, David Furman, Lisa M. Ellerby, Pierre-Yves Desprez, Judith Campisi

**Affiliations:** Buck Institute for Research on Aging, Novato, CA, USA; Leonard Davis School of Gerontology, University of Southern California, Los Angeles, CA, USA; Department of Neurobiology and Behavior, University of California, Irvine, CA, USA; The Salk Institute for Biological Studies, La Jolla, CA, USA; California Pacific Medical Center, Research Institute, San Francisco, California, USA

**Keywords:** Senescence, Alzheimer’s disease, DNA damage, neurons, weighted gene co-expression network analysis

## Abstract

Alzheimer’s disease (AD) shares molecular hallmarks with the canonical drivers of cellular senescence. Senescent cells have also been shown to accumulate in the brain with age, yet the mechanisms linking AD pathology to the accumulation of senescent cells in the brain remain unclear. Here, we demonstrate that DNA damage in patient-derived directly induced neurons (iNs) drives a senescent-like cell state with relevance to AD. DNA damage-induced senescent iNs show significant transcriptional concordance with human AD neurons and a weighted gene co-expression network analysis (WGCNA) uncovers candidate regulators associated with the senescent-like state in neurons. Direct comparison of iNs to the original patient fibroblasts reveals striking cell-type specific senescence signatures following DNA damage. iNs adopt a p21-associated senescent-like state characterized by a senescence-associated secretory phenotype (SASP) and predicted activation of NF-κꞴ1. In contrast, fibroblasts develop a p16-associated senescent state lacking a SASP phenotype and show a predicted repression of NF-κꞴ1. Early responses to DNA damage further reveal divergent DNA damage response (DDR), with neurons exhibiting higher accumulation of damage lesions relative to fibroblasts. Together, these findings demonstrate that DNA damage drives a unique senescent-like neuronal state that models molecular features of AD, while also revealing fundamental cell-type specific differences in senescent-like phenotypes and DDR.
