## Supplementary material for "DNA damage drives a unique, Alzheimer’s disease-relevant senescent state in neurons": DESeq2_iN_tp336_normal_IR_vs_CTL_allgenes_degs__coral__overlap

ensembl	symbol	connectivity	connectivity_zscore	module_pval	log2FoldChange	padj
ENSG00000163956	LRPAP1	1.24955322137445	11.3182259383965	0.971553610503282	0.610289208	0.000198132
ENSG00000177628	GBA1	1.26741518279961	10.8003952655135	0.965536105032823	0.640291019	0.001955212
ENSG00000185339	TCN2	1.28614490313059	10.4672695066853	0.957877461706783	0.638203132	0.00352106
ENSG00000116717	GADD45A	1.30009723775555	10.0127483697574	0.952954048140044	0.512814399	0.000632651
ENSG00000216490	IFI30	1.32440284328278	9.50800730957947	0.945842450765864	1.058042578	0.000112264
ENSG00000175426	PCSK1	1.39445790837816	8.58945233320057	0.926695842450766	0.543287439	0.023485837
ENSG00000081059	TCF7	1.45686567879369	8.23317700076085	0.913566739606127	1.232547825	2.7e-06
ENSG00000143369	ECM1	1.5139841188217	7.71072598241434	0.898796498905908	0.520799235	0.010682669
ENSG00000106123	EPHB6	1.54575494217592	7.25659826101587	0.891137855579869	0.611308749	0.006087065
ENSG00000165828	PRAP1	1.74593665650413	5.55432148877999	0.850109409190372	0.685341756	0.027970774
ENSG00000143387	CTSK	1.75227667343172	5.55225163061947	0.849562363238512	0.657276644	5.88e-05
ENSG00000255031	NA	1.81842477382505	4.98693764657476	0.831509846827133	0.523257531	0.004155006
ENSG00000177098	SCN4B	1.87000617436034	4.71590383598178	0.822210065645514	1.027028149	0.001849048
ENSG00000119630	PGF	2.01091110231557	4.14091238545405	0.800875273522976	1.041354682	2.54e-06
ENSG00000141232	TOB1	2.06068259464803	3.98778654642468	0.794857768052516	0.561626621	2.5e-08
ENSG00000157873	TNFRSF14	2.3053680820621	3.13954656406509	0.757111597374179	0.899955235	1.03e-05
ENSG00000135423	GLS2	2.32811495805935	3.04706122067625	0.75437636761488	0.778446127	0.001585309
ENSG00000117318	ID3	2.44653374374785	2.76476312180425	0.737964989059081	0.933193026	1.55e-06
ENSG00000171722	SPATA46	2.46943523974402	2.64681430209632	0.733588621444201	0.604109086	0.011880775
ENSG00000284505	LYNX1-SLURP2	2.48301004037345	2.64354715545387	0.733041575492341	1.0697248	0.000215882
ENSG00000309115	NA	2.58358338986176	2.38432928059039	0.723194748358862	1.516176859	0.001815713
ENSG00000238164	NA	2.74714660000781	2.1690466858405	0.710065645514223	0.969426813	1.89e-05
ENSG00000115008	IL1A	2.77156222106473	2.14058850184992	0.708424507658643	0.828399144	0.019569735
ENSG00000162892	IL24	2.77547145050501	2.11406954344428	0.707330415754923	1.559521614	0.002436306
ENSG00000238279	NA	2.78209301339782	2.10123091176976	0.706783369803063	0.618725313	0.006777433
ENSG00000180155	LYNX1	2.90209185433315	1.88797469589617	0.693107221006565	0.878332973	5.43e-08
ENSG00000197880	MDS2	3.11830904511799	1.51567636037714	0.673413566739606	1.817788034	4.94e-07
ENSG00000177595	PIDD1	3.14606213765909	1.4798976725676	0.670678336980306	0.642854749	0.000257677
ENSG00000023445	BIRC3	3.56055906594981	1.13706329723634	0.641684901531729	0.523149392	0.020876988
ENSG00000100767	PAPLN	3.83837237769316	0.958145078152313	0.62253829321663	0.50703732	0.011200804
ENSG00000223511	NA	5.22684505726684	0.33573871915979	0.558533916849015	1.17426699	0.007495843
ENSG00000272405	NA	5.88850731542192	0.195838738135831	0.534463894967177	1.526351206	1.92e-07
ENSG00000229953	BCAN-AS2	6.15116037032489	0.136034448119671	0.525711159737418	0.946713384	0.010246013
ENSG00000304504	LOC105379035	6.16005164758474	0.117204773168157	0.524070021881838	0.812438348	0.035268271
ENSG00000287787	NA	7.13744200590874	-0.0204270418224045	0.492341356673961	0.625383264	0.003413924
ENSG00000012779	ALOX5	7.45666709866232	-0.0544353332012221	0.484135667396061	0.697948012	0.049659485
ENSG00000168928	CTRB2	7.54450423473232	-0.071279318398002	0.481400437636762	0.71886107	0.00460039
ENSG00000167612	ANKRD33	7.54564534492846	-0.0719381947237041	0.480853391684902	0.992615883	0.032867377
ENSG00000070731	ST6GALNAC2	9.13608693195309	-0.186180402443594	0.446389496717724	1.047407966	0.00775169
ENSG00000138347	MYPN	9.34236144865577	-0.200656676555387	0.442560175054705	0.788281046	0.040264748
ENSG00000124227	ANKRD60	10.3103824542951	-0.24538059909358	0.426695842450766	1.060863089	0.00289805
ENSG00000225518	LINC01703	13.8965139923887	-0.369745753781948	0.38129102844639	0.891171291	0.008561011
ENSG00000269968	NA	14.3619484865459	-0.3791387829921	0.37691466083151	0.557874736	0.031621271
ENSG00000286018	NA	20.128794817274	-0.48325807376151	0.316739606126915	0.582168234	0.031938925
ENSG00000286191	NA	22.2195869479141	-0.509068795377233	0.300328227571116	0.759963348	0.039329503
ENSG00000185101	ANO9	29.0076114366374	-0.556630826419347	0.260393873085339	0.663591044	0.028772863
ENSG00000304038	NA	51.3583669510804	-0.647302245755532	0.146608315098468	0.635760433	0.034506971
