## Supplementary material for "DNA damage drives a unique, Alzheimer’s disease-relevant senescent state in neurons": DESeq2_iN_tp336_normal_IR_vs_CTL_allgenes_degs__gainsboro__overlap

ensembl	symbol	connectivity	connectivity_zscore	module_pval	log2FoldChange	padj
ENSG00000124762	CDKN1A	1.03904780079992	7.82124578630233	0.997175141242938	1.822317413	7.59e-64
ENSG00000163071	SPATA18	1.05326958222111	7.35281451343202	0.994350282485876	1.602980108	6.87e-41
ENSG00000167196	FBXO22	1.05997518703749	6.79593378061361	0.988700564971751	0.720284323	6.75e-29
ENSG00000135679	MDM2	1.06806483143696	6.60822131399527	0.983050847457627	0.960058783	8.02e-33
ENSG00000170855	TRIAP1	1.07491332740763	6.51781344940347	0.980225988700565	0.995391466	4.09e-36
ENSG00000132646	PCNA	1.08534154388861	6.46865642430414	0.977401129943503	0.83848398	1.33e-40
ENSG00000154767	XPC	1.08814567901716	6.45094414285025	0.974576271186441	0.680763692	2.89e-38
ENSG00000087088	BAX	1.10052750862603	6.12091272482224	0.966101694915254	0.847894075	9.24e-20
ENSG00000048392	RRM2B	1.1087568474663	6.08401374654278	0.963276836158192	1.133894317	1.89e-33
ENSG00000113328	CCNG1	1.11524317101024	5.94690359255268	0.96045197740113	0.678683925	4.75e-18
ENSG00000131080	EDA2R	1.11781144180768	5.86521002477617	0.957627118644068	1.0210524	1.2e-22
ENSG00000181026	AEN	1.11849322990595	5.67345437783477	0.954802259887006	0.9548851	2.32e-32
ENSG00000237886	NALT1	1.13927777394597	5.57756879223125	0.943502824858757	1.939809764	4.23e-37
ENSG00000234546	LNCTAM34A	1.15594749577726	5.45184681460971	0.935028248587571	1.498568511	2.29e-45
ENSG00000174307	PHLDA3	1.15619549156947	5.39719621105337	0.932203389830508	0.982692584	5.51e-15
ENSG00000120889	TNFRSF10B	1.15903030747607	5.3824728652731	0.929378531073446	0.950270165	6.76e-17
ENSG00000064115	TM7SF3	1.16050133037314	5.29077368586711	0.926553672316384	0.700867399	2.15e-18
ENSG00000124067	SLC12A4	1.16774600820378	5.26135885341818	0.918079096045198	0.809700746	8.71e-26
ENSG00000244694	PTCHD4	1.18537561676557	5.09689591747399	0.912429378531073	1.648115853	2.11e-15
ENSG00000070882	OSBPL3	1.2043455451465	4.6779503034676	0.895480225988701	0.986338121	2.96e-17
ENSG00000156170	NDUFAF6	1.20577612879702	4.6741377252195	0.892655367231638	0.641958719	6.17e-18
ENSG00000130766	SESN2	1.20679698938923	4.66145652677348	0.889830508474576	0.655182317	3.98e-13
ENSG00000250337	PURPL	1.22991252409235	4.61443931223685	0.887005649717514	1.514523877	3.14e-14
ENSG00000173535	TNFRSF10C	1.23191571879962	4.51375416770824	0.884180790960452	1.962176923	3.07e-25
ENSG00000164938	TP53INP1	1.23836156563432	4.39178313573566	0.875706214689266	0.566234736	1.73e-21
ENSG00000170836	PPM1D	1.24082537293146	4.3037743269194	0.870056497175141	0.591910953	1.42e-13
ENSG00000277287	NA	1.24793090813742	4.21093360695981	0.864406779661017	1.94274234	9.62e-29
ENSG00000164237	CMBL	1.25588560967227	4.1741510472186	0.861581920903955	1.020003698	6.92e-14
ENSG00000172890	NADSYN1	1.2664416482318	4.10854875233067	0.858757062146893	0.525254715	2.05e-14
ENSG00000130513	GDF15	1.2782435900767	3.74804974609361	0.847457627118644	2.440900449	3.27e-22
ENSG00000305512	NA	1.29627204688473	3.64785443710459	0.838983050847458	2.143194741	3.42e-08
ENSG00000224877	NDUFAF8	1.30789010430053	3.62726937491103	0.836158192090396	0.680528892	2.64e-09
ENSG00000054148	PHPT1	1.32382594556935	3.52452332514222	0.833333333333333	0.603636152	1.12e-14
ENSG00000080546	SESN1	1.33158533106665	3.523412184145	0.830508474576271	0.744764616	1.91e-11
ENSG00000026103	FAS	1.35138094645259	3.49076081296318	0.827683615819209	0.972423425	8.49e-08
ENSG00000245532	NEAT1	1.35271566673633	3.48347546225596	0.824858757062147	1.029737096	3.51e-17
ENSG00000164070	HSPA4L	1.35768576838908	3.46460037755648	0.822033898305085	0.790966929	3.14e-19
ENSG00000176912	NA	1.36833515151679	3.36997078164944	0.81638418079096	1.77943897	1.06e-11
ENSG00000290644	NA	1.38052025075069	3.36283129228283	0.810734463276836	1.453595466	4.94e-07
ENSG00000135778	NTPCR	1.43758542878278	3.2241949690777	0.80225988700565	0.58197464	3.03e-11
ENSG00000277639	CHD9NB	1.4615533574965	2.97902861130158	0.793785310734463	1.239405224	6.04e-06
ENSG00000196975	ANXA4	1.46807208541038	2.95195163633086	0.790960451977401	0.824840378	4.29e-07
ENSG00000168918	INPP5D	1.50531713096894	2.48793639693788	0.771186440677966	2.093418493	2.24e-09
ENSG00000233695	NA	1.54612047765396	2.43523183510204	0.765536723163842	1.366280547	9.08e-14
ENSG00000177943	MAMDC4	1.56654748013287	2.34934792419825	0.757062146892655	0.540894131	9.87e-08
ENSG00000204219	TCEA3	1.59406600696896	2.31257603134568	0.748587570621469	1.427942435	5.42e-10
ENSG00000136003	ISCU	1.63536188911668	2.19987898370797	0.742937853107345	0.577384281	4.48e-07
ENSG00000129226	CD68	1.64067650418273	2.1467237359071	0.740112994350282	1.505247388	7.54e-11
ENSG00000251095	LOC105377329	1.64077450103885	2.10822307245703	0.73728813559322	3.143037358	3.66e-13
ENSG00000104689	TNFRSF10A	1.6864112002664	2.03298242261425	0.728813559322034	1.19175224	4.22e-06
ENSG00000149968	MMP3	1.71877721847697	1.82070066392499	0.714689265536723	3.948220641	3.51e-14
ENSG00000168621	GDNF	1.7411927977544	1.77034629082822	0.706214689265537	0.804297241	5.82e-06
ENSG00000196611	MMP1	1.78377019474866	1.7444777432436	0.703389830508475	1.615103967	1.16e-08
ENSG00000108932	SLC16A6	1.80360967314224	1.66326490891269	0.694915254237288	1.532206135	6.13e-07
ENSG00000176531	PHLDB3	1.8471762562592	1.48837428646155	0.680790960451978	0.576774459	1.14e-07
ENSG00000183087	GAS6	1.86061586462171	1.4780268024976	0.677966101694915	0.559368636	3.02e-10
ENSG00000186994	KANK3	1.92709180012177	1.09045907583399	0.661016949152542	0.728604711	3.91e-05
ENSG00000154640	BTG3	1.94647757702192	1.08647182360477	0.65819209039548	0.560769338	1.99e-06
ENSG00000188396	DYNLT4	2.14405673920758	0.76522170525489	0.632768361581921	0.776695049	0.001276556
ENSG00000239887	C1orf226	2.18231399512041	0.70893345622302	0.624293785310734	0.609175857	2e-05
ENSG00000152292	SH2D6	2.22315800847634	0.629957736395401	0.61864406779661	0.647436523	7.68e-05
ENSG00000253930	NA	2.27077192158225	0.56591680335737	0.610169491525424	1.192593598	0.003020226
ENSG00000303867	LOC124907012	2.27745936338624	0.545176817893878	0.6045197740113	1.234045416	0.026713888
ENSG00000300780	LOC105371382	2.29134503025798	0.468717043371143	0.596045197740113	0.890691774	1.67e-06
ENSG00000267719	LINC02078	2.40172891120782	0.419028711729021	0.593220338983051	0.743336944	1.52e-05
ENSG00000244270	RPL32P29	2.42347472104576	0.408418105849017	0.590395480225989	0.634838528	0.000629398
ENSG00000275088	NA	2.61234094364348	0.348069685681206	0.57909604519774	0.565666942	0.0007872
ENSG00000187013	LINC02875	2.61676199861449	0.319350509056484	0.573446327683616	1.041729787	0.001377224
ENSG00000144596	GRIP2	2.88738360627603	0.256305142353877	0.548022598870056	1.025882805	0.000899748
ENSG00000275620	FLJ16779	3.02092258410775	0.228373618722022	0.542372881355932	1.212152043	0.008044193
ENSG00000246582	TNFRSF10A-DT	3.04353728627659	0.220643645932142	0.536723163841808	1.158244506	0.002404186
ENSG00000169116	PARM1	3.12005454435448	0.141522384147954	0.525423728813559	0.732570399	0.001773887
ENSG00000303920	NA	3.26845903071599	0.0824082008554719	0.511299435028249	1.298716103	0.001161218
ENSG00000101198	NKAIN4	3.27964667187878	0.0542440426271588	0.508474576271186	0.689897387	0.040109147
ENSG00000237512	UNC5B-AS1	5.70772539258333	-0.385634483380749	0.370056497175141	0.796621264	0.006451169
ENSG00000258793	NA	8.66031929159372	-0.496463166415806	0.30225988700565	0.609555876	0.033666149
ENSG00000182352	CD300LD-AS1	12.837608894317	-0.604204148512461	0.203389830508475	0.801489523	0.045523525
