## Supplementary material for "DNA damage drives a unique, Alzheimer’s disease-relevant senescent state in neurons": DESeq2_iN_tp336_normal_IR_vs_CTL_allgenes_degs__salmon__overlap

ensembl	symbol	connectivity	connectivity_zscore	module_pval	log2FoldChange	padj
ENSG00000104833	TUBB4A	1.07449726771472	8.85406573276574	0.998574483250178	-0.89177963	0.000156408
ENSG00000105784	RUNDC3B	1.08163240313767	8.73482741750682	0.997861724875267	-0.875061023	0.000135776
ENSG00000134986	NREP	1.08737711278723	8.35580609350175	0.996436208125445	-0.770398829	3.81e-07
ENSG00000240891	PLCXD2	1.09140285792667	8.26453865337818	0.995723449750535	-0.602129664	0.000193047
ENSG00000078328	RBFOX1	1.10543801025846	8.02395265169903	0.995010691375624	-1.039217637	6.92e-06
ENSG00000176884	GRIN1	1.10851297115136	7.99698830647121	0.994297933000713	-1.137272708	1.07e-05
ENSG00000167371	PRRT2	1.12017007281988	7.95869053561838	0.992872416250891	-0.878610829	0.000459955
ENSG00000130287	NCAN	1.12532400973909	7.91952054637984	0.99215965787598	-1.073243431	7.39e-06
ENSG00000140538	NTRK3	1.13225683622577	7.89369508461251	0.991446899501069	-1.367849491	4.72e-08
ENSG00000154118	JPH3	1.14459943865457	7.71531756814777	0.990021382751247	-1.518503738	9.21e-07
ENSG00000155052	CNTNAP5	1.14669522063359	7.69161741487648	0.989308624376336	-1.489400823	1.38e-05
ENSG00000116852	KIF21B	1.14870815240015	7.67397038707387	0.988595866001426	-1.421668666	4.87e-08
ENSG00000077264	PAK3	1.14986265350632	7.65395997217955	0.987883107626515	-0.879870835	0.001398224
ENSG00000112320	SOBP	1.15046540108813	7.5421679661252	0.987170349251604	-0.604796591	0.00554605
ENSG00000178568	ERBB4	1.15847594773539	7.32611462456977	0.985032074126871	-1.394023062	1.19e-08
ENSG00000196730	DAPK1	1.15854992270978	7.31163392226905	0.98431931575196	-0.601962311	0.012685764
ENSG00000250091	DNAH10OS	1.16482357044855	7.1928055272929	0.982181040627227	-0.587222803	0.000254036
ENSG00000007402	CACNA2D2	1.16485281066695	7.11091685020744	0.981468282252316	-0.882457692	0.000207408
ENSG00000175093	SPSB4	1.16635168129914	7.10532463319343	0.980755523877406	-1.003878708	0.00583729
ENSG00000138439	FAM117B	1.17668605829616	7.03355138028018	0.980042765502495	-0.64717997	3.51e-08
ENSG00000110076	NRXN2	1.19504072704282	6.80706892263369	0.977904490377762	-0.852745923	2.2e-06
ENSG00000183775	KCTD16	1.19651595942588	6.62156167824657	0.97647897362794	-0.635940108	0.012685764
ENSG00000169862	CTNND2	1.20072338411932	6.61745114498566	0.975766215253029	-0.653254453	0.006834007
ENSG00000101349	PAK5	1.20212483898038	6.59932116985148	0.975053456878118	-0.814712923	0.00073455
ENSG00000171033	PKIA	1.2026625950304	6.59525562570686	0.974340698503207	-0.52853962	0.000945625
ENSG00000177103	DSCAML1	1.22984295527643	6.41755890897427	0.970776906628653	-1.55752218	0.0001947
ENSG00000144218	AFF3	1.23425890250205	6.34185533158258	0.970064148253742	-0.960789881	0.007198304
ENSG00000242173	ARHGDIG	1.23903472820047	6.33826402833546	0.969351389878831	-0.846219833	0.00231235
ENSG00000163873	GRIK3	1.23962117297867	6.30564986023861	0.96863863150392	-0.977851334	1.32e-08
ENSG00000262691	NA	1.24338324079596	6.28998904139207	0.967925873129009	-0.596929774	0.000561806
ENSG00000179520	SLC17A8	1.24466474847968	6.23525110194549	0.967213114754098	-1.666933786	0.001014022
ENSG00000101098	RIMS4	1.2505488981035	6.22453442597646	0.966500356379187	-0.732766487	6.64e-05
ENSG00000139910	NOVA1	1.2519008374028	6.17491623713133	0.965074839629366	-0.533111341	0.003317751
ENSG00000139220	PPFIA2	1.25596421528747	6.15166894142429	0.964362081254455	-0.560296454	0.020107236
ENSG00000077279	DCX	1.25951015917399	6.11560566875338	0.962936564504633	-0.648928473	0.019325543
ENSG00000119283	TRIM67	1.270723427472	5.80848556159461	0.957234497505346	-0.545922049	0.037358904
ENSG00000073670	ADAM11	1.27096491742265	5.79116269720141	0.956521739130435	-0.65804056	0.002745438
ENSG00000231758	NA	1.27595817298267	5.77119634847047	0.955096222380613	-0.722934121	0.000496449
ENSG00000175161	CADM2	1.28163497858499	5.61561168013166	0.952245188880969	-0.988920467	0.002876056
ENSG00000180998	GPR137C	1.30221205129633	5.52060240039027	0.950819672131147	-0.543102252	0.000635868
ENSG00000165023	DIRAS2	1.31191373013295	5.41928845401851	0.947255880256593	-0.585028076	0.025124888
ENSG00000143858	SYT2	1.31480942451238	5.37541390273447	0.946543121881682	-0.933910208	0.000629484
ENSG00000135740	SLC9A5	1.31859080969549	5.27867433909376	0.944404846756949	-0.514142593	0.004132852
ENSG00000063015	SEZ6	1.32181849965408	5.26063093339698	0.943692088382038	-0.639336397	0.003365678
ENSG00000133216	EPHB2	1.33933894219445	5.12790432845209	0.940128296507484	-0.501495056	3.05e-06
ENSG00000276644	DACH1	1.34164134947999	5.06960423731484	0.939415538132573	-0.832045143	0.005640636
ENSG00000015133	CCDC88C	1.34278897566797	5.01445070565217	0.938702779757662	-1.051076193	0.000712377
ENSG00000015592	STMN4	1.35217274575182	4.93648721650374	0.935851746258018	-1.17946831	2.95e-07
ENSG00000129910	CDH15	1.35521353434721	4.92509943367765	0.935138987883108	-0.951849386	0.000194949
ENSG00000178171	AMER3	1.35533114670784	4.89764912105348	0.934426229508197	-1.407774003	0.000211218
ENSG00000228400	CNTNAP5-DT	1.36514761118336	4.81774921696737	0.930862437633642	-1.314316415	0.014017724
ENSG00000123119	NECAB1	1.37053716699293	4.79546195807643	0.928724162508909	-0.573888043	0.003690874
ENSG00000152910	CNTNAP4	1.37182723664967	4.79048422166675	0.927298645759088	-0.829399868	0.002268138
ENSG00000288778	NA	1.37889601915234	4.75826175731424	0.925873129009266	-1.06304664	0.002231522
ENSG00000206579	XKR4	1.3806436941471	4.75151355205596	0.925160370634355	-0.67060789	0.048300797
ENSG00000002746	HECW1	1.38246295992332	4.72284885729077	0.923734853884533	-0.930208564	0.00012531
ENSG00000185052	SLC24A3	1.38550224785149	4.69204822801705	0.923022095509622	-1.376773716	4.29e-10
ENSG00000154645	CHODL	1.4018466525952	4.59472712545274	0.918745545260157	-0.806512405	0.010517764
ENSG00000215397	SCRT2	1.41130585317935	4.50190528175263	0.917320028510335	-1.04026851	0.000673106
ENSG00000113494	PRLR	1.42350178462808	4.44312863694126	0.914468995010691	-1.123218545	4.22e-05
ENSG00000106006	HOXA6	1.4260770407322	4.43053624712709	0.91304347826087	-0.548374473	0.005387255
ENSG00000188803	SHISA6	1.43281405709313	4.38069144265158	0.911617961511048	-0.689052801	0.045713213
ENSG00000154217	PITPNC1	1.43360790120785	4.34090257837306	0.910905203136137	-0.647875448	0.004949213
ENSG00000109758	HGFAC	1.44002235458074	4.28810657296004	0.908054169636493	-0.534212917	0.047511512
ENSG00000101180	HRH3	1.45271696429809	4.27063334615986	0.90591589451176	-0.522764984	0.026459423
ENSG00000165238	WNK2	1.47743300012696	4.23373404443905	0.903777619387028	-0.94687867	0.001343189
ENSG00000173114	LRRN3	1.47939311371439	4.23066078959865	0.903064861012117	-0.722070535	0.001398224
ENSG00000128011	LRFN1	1.48832123304475	4.20968054346067	0.900926585887384	-0.506959593	0.00389174
ENSG00000120693	SMAD9	1.48903007875484	4.16927418311558	0.899501069137562	-0.58186725	0.00231321
ENSG00000290687	ZNF286B	1.51943596289808	4.02165631721642	0.891660727013542	-0.524296298	4.79e-05
ENSG00000254081	LINC01299	1.52016760619658	4.01011320689068	0.890947968638631	-1.257292689	0.010413744
ENSG00000135253	KCP	1.54822034141916	3.96052520414853	0.886671418389166	-0.76342371	0.000681183
ENSG00000064300	NGFR	1.55147664567122	3.95060373724284	0.885958660014255	-1.116566121	1.18e-06
ENSG00000224812	TMEM72-AS1	1.55438708645686	3.91829943469708	0.884533143264433	-0.699073904	0.024594221
ENSG00000215612	HMX1	1.56322919567236	3.87854413828393	0.882394868139701	-0.826327646	0.048180742
ENSG00000129951	PLPPR3	1.5667657256849	3.8532180172111	0.880256593014968	-1.175771177	0.002138615
ENSG00000148408	CACNA1B	1.58409299200923	3.83569614256272	0.878118317890235	-0.874662768	0.006360566
ENSG00000128268	MGAT3	1.61259198541605	3.76035507913945	0.875267284390592	-0.667086865	0.009316861
ENSG00000181790	ADGRB1	1.61618093523653	3.7576103491718	0.87384176764077	-0.733477553	0.000815646
ENSG00000117154	IGSF21	1.62626301866859	3.73167850735148	0.870990734141126	-0.702550786	0.003502098
ENSG00000215386	MIR99AHG	1.63452103656219	3.71116159330003	0.870277975766215	-0.669452269	0.010372176
ENSG00000170396	ZNF804A	1.64797258110665	3.68453034436557	0.868852459016393	-1.036233508	0.003145836
ENSG00000162728	KCNJ9	1.65983602981961	3.67115383683079	0.867426942266572	-0.995351666	0.001154722
ENSG00000144891	AGTR1	1.66337651627301	3.66188801269011	0.866714183891661	-1.683315444	2.15e-06
ENSG00000286679	LOC107985953	1.66507148117507	3.6267882789824	0.864575908766928	-0.570830142	0.046260198
ENSG00000108551	RASD1	1.72015069232859	3.43090362701547	0.856735566642908	-0.673793651	0.003204414
ENSG00000213420	GPC2	1.73327242717162	3.38848227103029	0.853884533143264	-0.555082882	5.31e-05
ENSG00000235903	CPB2-AS1	1.76810062558592	3.38003427602769	0.851746258018532	-0.614151555	0.007088714
ENSG00000162105	SHANK2	1.7694677075151	3.37731520788916	0.851033499643621	-0.527182745	0.038174655
ENSG00000179915	NRXN1	1.77702043308413	3.34311262198613	0.849607982893799	-0.557570775	0.028480267
ENSG00000164076	CAMKV	1.77719836305867	3.32122137650906	0.848895224518888	-0.937630443	0.006795025
ENSG00000163596	ICA1L	1.79644833183747	3.31331858408014	0.846756949394155	-0.663709212	1.19e-05
ENSG00000196208	GREB1	1.8059457600178	3.28035157456002	0.843905915894512	-0.96536656	0.001033617
ENSG00000100784	RPS6KA5	1.81003976397328	3.27116222915371	0.84248039914469	-0.6076242	0.000530947
ENSG00000170390	DCLK2	1.8142786034146	3.25493175717301	0.841767640769779	-0.563442176	6.51e-05
ENSG00000175322	ZNF519	1.81826124193476	3.22798331840261	0.841054882394868	-0.553879544	0.002855911
ENSG00000005379	TSPOAP1	1.82682993519762	3.22041974381027	0.840342124019957	-0.589804408	0.002349916
ENSG00000265763	ZNF488	1.82772261534955	3.21818699984743	0.838916607270135	-0.597787985	3.97e-05
ENSG00000162490	DRAXIN	1.83244220263808	3.20757550994716	0.837491090520314	-0.995613857	0.004942579
ENSG00000273238	TMEM271	1.85139374748251	3.18193236919219	0.836065573770492	-0.6470917	0.03236191
ENSG00000241697	TMEFF1	1.89678020128916	3.10010968035232	0.830363506771205	-0.813605279	0.00103777
ENSG00000137285	TUBB2B	1.90801285950627	3.07886125180859	0.828225231646472	-0.691965817	2.7e-06
ENSG00000104435	STMN2	1.91274723152294	3.06487994463364	0.827512473271561	-0.535469522	0.003268242
ENSG00000196361	ELAVL3	1.92406303005791	3.0434551047031	0.826086956521739	-0.541309464	0.006231529
ENSG00000162989	KCNJ3	1.97466775705603	2.96218064571011	0.821097647897363	-0.631193641	0.038480742
ENSG00000204963	PCDHA7	1.97736077617459	2.95685024451741	0.820384889522452	-0.545477769	0.025949855
ENSG00000162599	NFIA	2.01888643375484	2.86618331603856	0.814682822523165	-0.685821513	2.84e-05
ENSG00000143502	SUSD4	2.02272410779878	2.85280534878226	0.813970064148254	-0.590843639	0.001533513
ENSG00000182771	GRID1	2.13979522939955	2.60148057739561	0.799714896650036	-0.550069606	0.027678956
ENSG00000185615	PDIA2	2.15055062698296	2.5882033769145	0.798289379900214	-0.977064896	1.75e-06
ENSG00000286373	NA	2.15397967420921	2.55955694771077	0.797576621525303	-0.515953384	0.024203488
ENSG00000160191	PDE9A	2.16408274778745	2.53718182619051	0.794725588025659	-0.883837249	0.000286532
ENSG00000159713	TPPP3	2.19871345668468	2.49533886153745	0.791874554526016	-0.820515984	3.38e-05
ENSG00000268869	NA	2.21331618131554	2.46757886713502	0.790449037776194	-0.65233033	0.042910739
ENSG00000077044	DGKD	2.29974198339372	2.36803667362217	0.779044903777619	-0.514985201	3.89e-08
ENSG00000203688	LINC02487	2.32163364103541	2.34696823628275	0.776906628652887	-1.454905357	0.005902814
ENSG00000076826	CAMSAP3	2.32761633507434	2.34565950641214	0.776193870277976	-0.521675806	0.002147644
ENSG00000254102	BHLHE22-AS1	2.34273878466777	2.30488193500074	0.774055595153243	-0.619568388	0.006667851
ENSG00000182272	B4GALNT4	2.3874793200016	2.27561814595615	0.770491803278688	-0.569997543	0.000304289
ENSG00000204175	GPRIN2	2.42130086185325	2.21960589728232	0.769066286528867	-1.120678283	0.007052627
ENSG00000175147	TMEM51-AS1	2.54492265854901	2.04846326250044	0.756949394155381	-0.937610973	0.013252559
ENSG00000171587	DSCAM	2.54721250746949	2.04717576310774	0.75623663578047	-0.614296005	0.00563064
ENSG00000099617	EFNA2	2.571951232371	2.03188010296084	0.754098360655738	-0.963150461	0.008602847
ENSG00000184709	LRRC26	2.60264270239164	2.02519392021187	0.751960085531005	-0.504395372	0.033267417
ENSG00000298455	NA	2.61142824873466	1.95490425385529	0.749109052031361	-1.029643757	0.017101136
ENSG00000215644	GCGR	2.6419886300175	1.87996239081482	0.742694226657163	-0.870095271	0.01623924
ENSG00000280870	MIR325HG	2.69908545270307	1.80439978355889	0.738417676407698	-0.618975755	0.004003771
ENSG00000204347	BTBD17	2.70189022303329	1.79208932747797	0.737704918032787	-0.798602111	0.000153585
ENSG00000085552	IGSF9	2.71220497624464	1.72656055441841	0.733428367783321	-0.647276843	0.020484465
ENSG00000172137	CALB2	2.74076249395409	1.70457065633667	0.731290092658589	-1.225542693	4.74e-07
ENSG00000211829	NA	2.78470888509575	1.65806168104987	0.728439059158945	-0.856066281	0.010628176
ENSG00000267784	NA	2.84320650662321	1.6044192756866	0.72416250890948	-1.0344089	0.004378451
ENSG00000250986	NA	2.84527590808457	1.56483169327039	0.722736992159658	-1.83336012	0.002150353
ENSG00000131409	LRRC4B	2.89048002959613	1.53225709790517	0.719173200285103	-1.003843855	0.00261569
ENSG00000188290	HES4	2.90635961730629	1.52981601812365	0.718460441910192	-0.711354061	0.006288653
ENSG00000287340	NA	2.9204891143016	1.51730740945492	0.717747683535282	-1.862533517	2.66e-06
ENSG00000092054	MYH7	2.93084355988757	1.4861455520227	0.71632216678546	-0.682610484	0.048416849
ENSG00000272899	SPMIP1	2.96132106090224	1.41321220615071	0.712045616535994	-0.504315361	0.007258159
ENSG00000156564	LRFN2	3.00975954806799	1.32974236653476	0.707769066286529	-0.759844441	0.000626803
ENSG00000105278	ZFR2	3.01853977999238	1.32376033973769	0.707056307911618	-0.566619263	0.008214548
ENSG00000173621	LRFN4	3.03414622247842	1.32024846013361	0.706343549536707	-0.652054805	4.43e-11
ENSG00000197177	ADGRA1	3.06151754405845	1.2836109664846	0.702779757662153	-1.169672794	0.005598575
ENSG00000087495	PHACTR3	3.08917253826219	1.26796928997567	0.698503207412687	-0.749826732	0.007378211
ENSG00000287900	NA	3.15430814342494	1.22693891811145	0.692088382038489	-1.638114134	0.001652084
ENSG00000173406	DAB1	3.23611380338719	1.19802798626376	0.688524590163934	-0.877770015	0.004501488
ENSG00000272512	NA	3.28388280043701	1.11305000748163	0.681397006414825	-0.716840049	0.044197727
ENSG00000278576	NA	3.2912936910137	1.10793204152649	0.679971489665004	-0.535564952	0.018919029
ENSG00000267868	NA	3.35741649788321	1.05810995165599	0.674982181040627	-1.234729163	0.008260425
ENSG00000181656	GPR88	3.44717024136535	1.03539498642385	0.672843905915894	-1.061092984	4.89e-05
ENSG00000141524	TMC6	3.53447934719721	1.02946405181267	0.671418389166073	-1.21892206	0.001448
ENSG00000132016	BRME1	3.69442263767546	0.93118326092658	0.660727013542409	-0.790057693	0.000868045
ENSG00000286311	NA	3.88944587326182	0.855724798374245	0.649322879543835	-0.629915007	0.041310301
ENSG00000168824	NSG1	3.90500194796252	0.844516560974502	0.647897362794013	-0.637195668	0.006451169
ENSG00000179772	FOXS1	3.9200985432057	0.829394298797777	0.647184604419102	-1.007071165	0.012669801
ENSG00000163507	CIP2A	4.26024102084211	0.685863053453193	0.626514611546686	-0.567234431	0.000388386
ENSG00000179284	DAND5	4.29187039531054	0.658066732983091	0.621525302922309	-0.644357187	0.00045261
ENSG00000228971	LINC02607	4.30618582760698	0.638312778463143	0.620099786172488	-0.862417753	0.022862131
ENSG00000235447	TRAPPC13P1	4.42306679923582	0.571782162626624	0.613684960798289	-0.602825705	0.038972033
ENSG00000147655	RSPO2	4.55927785449677	0.461027592058745	0.603706343549537	-1.030578271	0.015623933
ENSG00000198944	SOWAHA	4.65537412254057	0.438634179139264	0.598004276550249	-0.780220102	0.010346827
ENSG00000071539	TRIP13	4.81938167922697	0.392218553250997	0.588738417676408	-0.644285451	0.005353132
ENSG00000062038	CDH3	4.85105904672462	0.378752791874464	0.587312900926586	-1.32149217	0.004204819
ENSG00000038295	TLL1	4.90324115349805	0.372474776750749	0.585174625801853	-1.601632345	0.007265292
ENSG00000204278	TMEM235	4.93603105305629	0.363328440265263	0.58303635067712	-0.754562377	0.036657205
ENSG00000007062	PROM1	5.0373980151648	0.326805220319152	0.578047042052744	-1.028317058	0.007782046
ENSG00000280255	NA	5.07451036930432	0.30771843616824	0.573770491803279	-0.643860329	0.046689279
ENSG00000309880	LOC102724593	5.19718382260801	0.298415179972542	0.570206699928724	-0.720210945	0.043227216
ENSG00000151948	GLT1D1	5.34477358944392	0.250894041861248	0.560228082679971	-0.688424443	0.025341971
ENSG00000138622	HCN4	5.52414277372215	0.208328817651083	0.55096222380613	-0.5288742	0.003234772
ENSG00000253661	ZFHX4-AS1	5.59688160322082	0.19525343303657	0.548111190306486	-0.663333107	0.041325951
ENSG00000271858	LOC101928965	5.66751348668513	0.182717469377631	0.545972915181753	-0.714733182	0.007258159
ENSG00000179935	LINC00652	5.71763067295044	0.17368677530639	0.54312188168211	-1.246414816	0.001432327
ENSG00000270059	NA	5.90430255256108	0.130186761283364	0.536707056307912	-0.880188737	0.010420251
ENSG00000068489	PRR11	6.13328768939236	0.0853722240072981	0.526728439059159	-0.646431928	0.001664056
ENSG00000288917	NA	6.47489551685548	0.0198957635856154	0.507483962936564	-0.747068505	0.019198867
ENSG00000183908	LRRC55	6.69906608355576	-0.00675628799854044	0.496792587312901	-0.710462984	0.032179034
ENSG00000253457	SMIM18	7.18007077967109	-0.0541856845040881	0.476122594440485	-1.044476934	3.19e-05
ENSG00000151468	CCDC3	7.54974429290403	-0.0894907394544062	0.46471846044191	-0.68282626	0.028432572
ENSG00000289429	NA	7.78889437968674	-0.112094099059399	0.460441910192445	-1.025066343	0.025949855
ENSG00000125414	MYH2	7.99555027190774	-0.130108720223094	0.453314326443336	-1.417160859	0.003022731
ENSG00000148773	MKI67	8.35504903266288	-0.160870533121243	0.444048467569494	-1.506193269	0.001207859
ENSG00000131747	TOP2A	8.84364833767148	-0.192582231647761	0.429793300071276	-0.914714303	0.000366985
ENSG00000117399	CDC20	9.33964804255106	-0.228400492898025	0.416250890947969	-1.680423012	0.000714352
ENSG00000288741	NA	9.40771461912322	-0.232806582785136	0.414112615823236	-0.642374068	0.001725338
ENSG00000112238	PRDM13	9.45443529223837	-0.239818469251402	0.411974340698503	-1.036974572	0.016085029
ENSG00000197584	KCNMB2	9.62521222484737	-0.253489750718379	0.407697790449038	-0.839724595	0.000331309
ENSG00000167900	TK1	9.97227486578714	-0.270262125896061	0.399144689950107	-0.615509505	0.002302871
ENSG00000018625	ATP1A2	11.5570973557768	-0.315353260405755	0.376336421952958	-1.638739474	0.000279074
ENSG00000235298	NA	12.5594221677151	-0.343811559325322	0.360655737704918	-1.038067338	0.006749921
ENSG00000164318	EGFLAM	12.5881202769174	-0.346118600212748	0.359230220955096	-1.008653268	0.003780089
ENSG00000105989	WNT2	12.7472002068167	-0.357883849702213	0.35424091233072	-0.808294987	0.005952886
ENSG00000273345	NA	13.2207753556008	-0.383353542894911	0.345687811831789	-0.892617832	0.011202734
ENSG00000139629	GALNT6	16.0208981674649	-0.474024161668011	0.302209550962224	0.526982521	0.02659025
ENSG00000169607	CKAP2L	17.9214338401421	-0.498376512939263	0.282252316464718	-1.027772585	0.013961558
ENSG00000168546	GFRA2	24.1017957375837	-0.579705930035387	0.222380612972202	-0.655940272	0.032956359
ENSG00000181649	PHLDA2	24.6720274704354	-0.586377462680944	0.214540270848182	0.597761781	0.017509322
ENSG00000187479	C11orf96	25.995863792308	-0.604140173427144	0.199572344975053	0.587185773	0.007709023
ENSG00000284948	LOC254896	32.860637038878	-0.663403570339803	0.139700641482537	0.9783542	0.011445251
